# Resistome diversity in bovine clinical mastitis microbiome, a signature concurrence

**DOI:** 10.1101/829283

**Authors:** M. Nazmul Hoque, Arif Istiaq, Rebecca A. Clement, Keylie M. Gibson, Otun Saha, Ovinu Kibria Islam, Ruhshan Ahmed Abir, Munawar Sultana, AMAM Zonaed Siddiki, Keith A. Crandall, M. Anwar Hossain

## Abstract

The bovine clinical mastitis (CM) milk is a large reservoir for diverse groups of resistomes, which play important roles in the pathogenesis of mastitis, but little is known about the concurrence of CM microbiome signature and its associated resistomes. Here we deciphered the total resistance (antibiotics and metals resistance, biofilm formation, quorum sensing) present in CM microbiome using whole metagenome sequencing (WMS) and *in vitro* cultural approaches. Significant correlation (*p*=0.001) was found between the resistome diversity and microbiome signature. We identified the strain-level microbiome diversity in four cattle breeds, with microbiome composition represented by the phyla *Proteobacteria*, *Bacteroidetes*, *Firmicutes*, *Actinobacteria* and *Fusobacteria* (contributing to >95.0% of total strains). However, the resistome diversity did not vary significantly (*p*=0.692) across the microbiomes of cattle breeds. The *in vitro* investigation showed that biofilm producing CM pathogens were resistant to most of the conventional antibiotics used for CM treatment, whereas these pathogens remained sensitive to five heavy metals (Cr, Co, Ni, Cu, Zn) at varying concentrations. We also found association of some genomic functional potentials such as bacterial flagellar movement and chemotaxis, regulation and cell signaling, phages-prophages, transposable elements, plasmids and oxidative stress in the pathophysiology of bovine CM. These findings of rapid and reliable identification of CM microbiomes and associated resistomes will help improve the optimization of therapeutic schemes involving antibiotics and metals usage in the prevention and control programs of bovine CM.
