## Supplementary Data 2 for "Resistome diversity in bovine clinical mastitis microbiome, a signature concurrence"

### Sheet: Supplementary Data 2
		Resistome diversity in bovine clinical mastitis microbiome, a signature concurrence
		M. Nazmul Hoque, Arif Istiaq, Rebecca A. Clement, Keylie M. Gibson, Otun Saha, Ovinu Kibria Islam, Ruhshan Ahmed Abir, Munawar Sultana, AMAM Zonaed Siddiki, Keith A. Crandall, M. Anwar Hossain
					Metabolic Functional Genomics(KEGG Pathways and SEED Subsystem Analysis)
					Resistance to antibiotics and toxic compounds (RATC)
														RATC genes and their abundance in microbiomes found in different breeds
	Sl. No.	Antibiotic resistance genes RATC groups	Sl. No.		RATC Genes	No. of Aliigned Reads	Relative_Abundance	Samples_Name	Samples_ID	Reads assigned to Bacterial genes	Reads assigned to RATC genes				Relative Abundance
	1	Multidrug_Resistance_Efflux_Pumps (MREP)	1		Multidrug_Resistance_Efflux_Pumps (MREP)	41175	28.6045	Ctg1C7	CM1	556	15	Pearson Correlation, p=0.001, Nonparametric Spearman's Correlation, p=0.003			Genes	XHF	SW	RCC	LZ
	2	Multidrug_efflux_pump_in_Campylobacter_jejuni_(CmeABC operon)	2		Cobalt-zinc-cadmium_resistance (CZCR)	27797	19.3107	Ctg2C3	CM2	1133	42				MREP	35.4458	28.6484	15.7143	31.245
	3	Resistance_to_fluoroquinolones (RFL)	3		Copper_homeostasis (CH)	13794	9.58276	Ctg2C5	CM3	990	28				CZCR	14.3258	20.7235	30	18.5898
	4	The_mdtABCD_multidrug_resistance_cluster (mdtABCD)	4		Multidrug_efflux_pump_in_Campylobacter_jejuni_(CmeABC operon)	12796	8.88944	Ctg2C7	CM4	1238	35				CmeABC Operon	11.2173	8.16916	4.28571	8.38364
	5	Methicillin_resistance_in_Staphylococci (MRS)	5		Resistance_to_fluoroquinolones (RFL)	8946	6.21483	Ctg3C2	CM5	237	4				RFL	7.1811	6.18146	7.14286	6.62946
	6	BlaR1_Family_Regulatory_Sensor-transducer_Disambiguation (BlaR1)	6		The_mdtABCD_multidrug_resistance_cluster (mdtABCD)	7943	5.51804	Ctg3C3	CM6	4445	178				CH	6.34583	8.78672	15	8.28113
	7	MexE-MexF-OprN_Multidrug_Efflux_System (OprN)	7		Methicillin_resistance_in_Staphylococci (MRS)	5524	3.83755	Ctg3C4	CM7	957	28				mdtABCD	5.95342	5.7588	2.85714	4.82971
	8	Beta-lactamase (BLAC)	8		BlaR1_Family_Regulatory_Sensor-transducer_Disambiguation (BlaR1)	4947	3.43671	Ctg3C5	CM8	1266	60				MRS	4.28567	3.41067	0.714286	3.88427
	9	Resistance_to_Vancomycin (RVAN)	9		Arsenic_resistance (AR)	4117	2.8601	Ctg3C8	CM9	1698	44				BlaR1	3.5429	3.17468	8.57143	2.77936
	10	Adaptation_to_d-cysteine (ADCYS)	10		MexE-MexF-OprN_Multidrug_Efflux_System (OprN)	3464	2.40646	D3C5	CM10	1148	38				AR	2.76929	2.86003	2.14286	3.4742
	11	Multiple_Antibiotic_Resistance_MAR_locus (MAR locus)	11		Copper_homeostasis:_copper_tolerance (CHCT)	3367	2.33907	D4C4	CM11	2985	96				RCHC	1.77145	1.17172	0.714286	1.57193
	12	Streptothricin_resistance (STR)	12		Beta-lactamase (BLAC)	3152	2.18971	G3C1	CM12	745976	9550				CHCT	1.71259	1.83507	4.28571	1.69723
	13	Aminoglycoside_adenylyltransferases (AADNYL)	13		Resistance_to_chromium_compounds (RCHC)	2022	1.40469	G1C4	CM13	426098	8656				ZR	0.992236	0.0633996	1.42857	0.0227816
	14	Erythromycin_resistance (ER)	14		Bile_hydrolysis BH)	1121	0.778764	G1C5	CM14	350298	11				BLAC	0.821257	2.37514	2.85714	2.71101
	15	Fosfomycin_resistance (FR)	15		Resistance_to_Vancomycin (RVAN)	742	0.515471	G1C6	CM15	433	13716				RVAN	0.711943	0.521286	0	0.444242
	16	Polymyxin_Synthetase_Gene_Cluster_in_Bacillus (PSGCB)	16		Adaptation_to_d-cysteine (ADCYS)	629	0.436969	G3C2	CM16	3128775	92738				OprN	0.591417	3.36605	2.85714	2.2326
	17	MexA-MexB-OprM_Multidrug_Efflux_System (OprM)	17		Lysozyme_inhibitors (LI)	575	0.399455	G3C5	CM17	611600	11139				ADCYS	0.484906	0.475497	0.001	0.296161
	18	Multidrug_Resistance_Operon_mdtRP_of_Bacillus (mdtRP)	18		Zinc_resistance (ZR)	417	0.289692	G3C12	CM18	2088	23				AADNYL	0.400818	0.159673	0	0.523978
	19	Streptococcus_pneumoniae_Vancomycin_Tolerance_Locus (SPVTL)	19		Mercury_resistance_operon (MROP)	329	0.228558	M1C3	CM19	6939	307				BH	0.389607	1.02261	0.714286	0.899875
			20		Multiple_Antibiotic_Resistance_MAR_locus (MAR locus)	319	0.221611	M1C4	CM20	428034	6810				MAR Locus	0.36438	0.162021	0.227816	0.227816
			21		Streptothricin_resistance (STR)	311	0.216053	M1C5	CM21	942	31				LI	0.330745	0.479019	0	0.523978
	Sl. No.	Toxic compounds resistance genes of RATC groups	22		Aminoglycoside_adenylyltransferases (AADNYL)	243	0.168813	M1C6	CM22	2016	220				MROP	0.128935	0.280602	0.714286	0.296161
	1	Cobalt-zinc-cadmium_resistance (CZCR)	23		Erythromycin_resistance (ER)	87	0.0604393	S1C3	CM23	1216	118				MRD	0.0812849	0.0129147	0	0.0455633
	2	Copper_homeostasis (CH)	24		Mercuric_reductase (MR)	45	0.0312617	S1C4	CM24	1727	38				ER	0.0532556	0.0680959	0	0.0797357
	3	Arsenic_resistance (AR)	25		Fosfomycin_resistance (FR)	39	0.0270935	S1C8	CM25	705	39				FR	0.0336351	0.0281776	0.001	0
	4	Copper_homeostasis:_copper_tolerance (CHCT)	26		Polymyxin_Synthetase_Gene_Cluster_in_Bacillus (PSGCB)	19	0.0131994				143964				CDR	0.0280293	0.00234813	0.001	0
	5	Resistance_to_chromium_compounds (RCHC)	27		MexA-MexB-OprM_Multidrug_Efflux_System (OprM)	12	0.00833646								STR	0.0280293	0.241858	0.0280293	0.307552
	6	Bile_hydrolysis BH)	28		Cadmium_resistance (CDR)	10	0.00694705								mdtRP	0.00280293	0.00117407	0	0
	7	Lysozyme_inhibitors (LI)	29		Multidrug_Resistance_Operon_mdtRP_of_Bacillus (mdtRP)	2	0.00138941								OprM	0.003	0.021	0.031	0.012
	8	Zinc_resistance (ZR)	30		Streptococcus_pneumoniae_Vancomycin_Tolerance_Locus (SPVTL)	2	0.00138941								PSGCB	0.00280293	0.0187851	0.227816	0.0227816
	9	Mercury_resistance_operon (MROP)													SPVTL	0.00280293	0.00117407	0.001	0.002
	10	Mercuric_reductase (MR)			RATC Genes in S. aureus
	11	Cadmium_resistance (CDR)
			Sl. No.		Antibiotic resistance genes	Abundance	Samples_Name	Samples_ID	Reads assigned to antibiotics resistance	Reads assigned totoxic compounds resistance	Pearson Correlation, p=0.01
			1		Methicillin resistance in Staphylococci	37.03	Ctg1C7	CM1	5	10
			2		Resistance to fluoroquinolones	14.81	Ctg2C3	CM2	19	23
			3		Multidrug resistance to efflux pumps	11.11	Ctg2C5	CM3	14	14
			4		BlaR1 family regulatory sensor-transducer disambiguation	3.7	Ctg2C7	CM4	19	16
							Ctg3C2	CM5	4	0
					Metal resistance genes		C3Ctg3	CM6	117	61
			5		Copper homeostasis	11.11	Ctg3C4	CM7	16	12
			6		Mercuric reductase	11.11	Ctg3C5	CM8	22	38
			7		Arsenic resistance	3.7	Ctg3C8	CM9	28	16
			8		Cadmium resistance	3.7	D3C5	CM10	11	27
			9		Cobalt-zinc-cadmium resistance	3.7	D4C4	CM11	45	51
							G3C1	CM12	5857	3693
					RATC Genes in E. coli		G1C4	CM13	5581	3075
							G1C5	CM14	7	4
							G1C6	CM15	9328	4388
			Sl. No.		Antibiotic resistance genes	Abundance	G3C2	CM16	57100	35638
			1		Multidrug resistance to efflux pumps	28.5	G3C5	CM17	7536	3603
			2		The mdtABCD multidrug resistance cluster	17.54	G3C12	CM18	16	7
			3		BlaR1 family regulatory sensor-transducer disambiguation	5.96	M1C3	CM19	229	78
			4		Multidrug efflux pump in Campylobacter jejuni (CmeABC operon)	9.13	M1C4	CM20	4754	2056
			5		Methicillin resistance in Staphylococci	2.49	M1C5	CM21	16	15
			6		Multiple antibiotic resistance MAR locus	2.05	M1C6	CM22	90	130
			7		Beta-lactamase	1.26	S1C3	CM23	67	51
			8		Resistance to fluoroquinolones	0.39	S1C4	CM24	15	23
			9		Aminoglycoside adenylyltransferases (Gentamycin resistance)	0.37	S1C8	CM25	11	28
					Metal resistance genes				90907	53057
			10		Cobalt-zinc-cadmium resistance	10.38
			11		Zinc resistance	5.64
			12		Arsenic resistance	4.38
			13		Copper homeostasis	4.81
			15		Copper homeostasis: copper tolerance	2.28
			16		Adaptation to d-cysteine	1.5
			17		Lysozyme inhibitors	1.39
			18		Bile hydrolysis	1.18
			19		Mercury resistance operon	0.41
			20		Mercuric reductase	0.34
					RATC Genes in Klebsiella spp.
			Sl. No.		Antibiotic resistance genes	Abundance
			1		Multidrug resistance to efflux pumps	28.4		MIC tests of metals (Conc.)
			2		The mdtABCD multidrug resistance cluster	18.93
			3		BlaR1 family regulatory sensor-transducer disambiguation	5.21		Isolates	Cu (CuSO4)	Zn (ZnO)	Cr (K2Cr2O7)
			4		Resistance to fluoroquinolones	4.45		S. aureus	33.2	38.1	13.2
			5		Multiple antibiotic resistance MAR locus	2.41		E. coli	29	19.2	7.8
			6		Fosfomycin resistance	1.08		Klebsiella spp.	21.4	22.4	5.8
			7		Multidrug efflux pump in Campylobacter jejuni (CmeABC operon)	0.7		Enterobacter spp.	23.1	19.7	9.4
			8		Beta-lactamase	0.57		Bacillus spp.	19	27.1	9.3
								Shigella spp.	7.5	7.5	3.4
					Metal resistance genes				MIC Tests of metals (Conc.)
			9		Cobalt-zinc-cadmium resistance	11.56
			10		Copper homeostasis: copper tolerance	11.25		Isolates	Co (CoCl2)	Ni (NiCl­2)
			11		Arsenic resistance	10.1		S. aureus	8.7	20.1
			12		Copper homeostasis	2.03		E. coli	10.4	28.2
			13		Adaptation to d-cysteine	1.08		Klebsiella spp.	7.4	26.8
			14		Resistance to chromium compounds	1.02		Enterobacter spp.	17.2	22.1
			15		Lysozyme inhibitors	0.76		Bacillus spp.	15.3	19.3
			16		Zinc resistance	0.44		Shigella spp.	5	3.5
								Bacteria	Abundance in culture	Antibiotic resistance	Pearson Correlation
					RATC Genes in Bacillus spp.			S. aureus	23.9175	26.96	p=0.019
								E. coli	19.9996	24.75
								Klebsiella spp.	18.8396	21.24
			Sl. No.		Antibiotic resistance genes	Abundance		Enterobacter spp.	12.3358	11.85
			1		Multidrug resistance to operon mdtRP of Bacillus	1.57		Bacillus spp.	17.5576	9.8
			2		Resistance to fluoroquinolones	1.57		Shigella spp.	7.34985	5.39
			3		Beta-lactamase	1.57
			4		BlaR1 family regulatory sensor-transducer disambiguation	1.57		Bacteria	Abundance in culture	MIC metals
			5		Polymyxin synthetase gene cluster in Bacillus	0.79		S. aureus	23.9175	22.66	p=0.020
								E. coli	19.9996	18.84
					Metal resistance genes			Klebsiella spp.	18.8396	16.84
			6		Resistance to chromium compounds	85.04		Enterobacter spp.	12.3358	18.3
			7		Adaptation to d-cysteine	5.51		Bacillus spp.	17.5576	18
								Shigella spp.	7.34985	5.4
					RATC Genes in Enterobacter spp.
								Bacteria	Abundance in metagenome	RATC genes abundance
								S. aureus	0.3615	0.283435	p=0.002
								E. coli	80.2367	58.9649
			Sl. No.		Antibiotic resistance genes	Abundance		Klebsiella spp.	12.6215	16.5232
			1		The mdtABCD multidrug resistance cluster	21.36		Enterobacter spp.	2.2839	8.96494
			2		Multidrug resistance to efflux pumps	17.4		Bacillus spp.	3.4109	1.33319
			3		Multidrug efflux pump in Campylobacter jejuni (CmeABC operon)	10.96		Shigella spp.	1.0852	13.9303
			4		Methicillin resistance in Staphylococci	3.04
			5		Beta-lactamase	2.85
			6		Multiple antibiotic resistance MAR locus	2.58
			7		Resistance to fluoroquinolones	1.2
					Metal resistance genes
			8		Cobalt-zinc-cadmium resistance	20.35
			9		Arsenic resistance	7.46
			10		Copper homeostasis	4.42
			11		Mercury resistance operon	2.39
			12		Adaptation to d-cysteine	2.21
			13		Copper homeostasis: copper tolerance	2.12
			14		Bile hydrolysis	1.66
					RATC Genes in Shigella spp.
			Sl. No.		Antibiotic resistance genes	Abundance
			1		Multidrug efflux pump in Campylobacter jejuni (CmeABC operon)	25.62
			2		The mdtABCD multidrug resistance cluster	11.68
			3		BlaR1 family regulatory sensor-transducer disambiguation	8.52
			4		Resistance to fluoroquinolones	7.76
			5		Multidrug resistance to efflux pumps	2.34
			6		Multiple antibiotic resistance MAR locus	0.08
			7		Erythromycin resistance	0.08
					Metal resistance genes
			8		Cobalt-zinc-cadmium resistance	21.02
			9		Arsenic resistance	7.76
			10		Copper homeostasis	6.03
			11		Adaptation to d-cysteine	4.82
			12		Copper homeostasis: copper tolerance	3.69
			13		Zinc resistance	0.6
					Biofilm formation (BF) and Quorum sensing (QS)
			Sl. No.		BF and QS genes	No.of Reads Aligned	Relative_Abundance
			1		Autoinducer 2 (AI-2) transport and processing (lsrACDBFGE operon)	1038	33.7451
			2		Biofilm adhesin biosynthesis (BAB)	744	24.1873
			3		Protein YjgK cluster linked to biofilm formation (YjgK cluster)	476	15.4746
			4		Quorum sensing: autoinducer-2 synthesis (QSAU2)	290	9.42783
			5		Quorum sensing regulation in Pseudomonas (QSRP)	279	9.07022
			6		Quorum sensing in Yersinia (QSY)	136	4.42133
			7		Acyl homoserine lactone (AHL) autoinducer quorum sensing (AHL)	74	2.40572
			8		Biofilm formation in Staphylococcus (BFS)	22	0.715215
			9		Quorum-sensing in Vibrio (QSV)	9	0.292588
			10		Symbiotic colonization and sigma-dependent biofilm formation gene cluster (SCSIG)	8	0.260078
						3076
			Sl. No.		BF and QS genes in S. aureus	Abundance
			1		Biofilm formation in Staphylococcus	54.55
			2		Autoinducer 2 (AI-2) transport and processing (lsrACDBFGE operon)	27.27
			3		Quorum sensing in Yersinia	18.18
			Sl. No.		BF and QS genes in E. coli	Abundance
			Antibiotic resistance genes
			1		Autoinducer 2 (AI-2) transport and processing (lsrACDBFGE operon)	40.79
			2		Biofilm adhesin biosynthesis	28.59
			3		Protein YjgK cluster linked to biofilm formation	22.31
			4		Quorum sensing: autoinducer-2 synthesis	4.49
			5		Quorum sensing in Yersinia	3.82
			Sl. No.		BF genes in Klebsiella spp.	Abundance
			1		Autoinducer 2 (AI-2) transport and processing (lsrACDBFGE operon)	85.45
			2		Biofilm adhesin biosynthesis	4
			3		Quorum sensing: autoinducer-2 synthesis	10.55
			Sl. No.		BF genes in Enterobacter spp.	Abundance
			Antibiotic resistance genes
			1		Autoinducer 2 (AI-2) transport and processing (lsrACDBFGE operon)	60.98
			2		Protein YjgK cluster linked to biofilm formation	18.29
			3		Quorum sensing in Yersinia	17.07
			4		Quorum sensing regulation in Pseudomonas	3.66
			Sl. No.		BF genes in Shigella spp.	Abundance
			Antibiotic resistance genes
			1		Autoinducer 2 (AI-2) transport and processing (lsrACDBFGE operon)	62.5
			2		Protein YjgK cluster linked to biofilm formation	37.5
					Metabolic Functional Genomics
		KEGG Pathwys Analysis
		level1	level2		level3	function	Relative Abundance
		Motility and Chemotaxis	Flagellar motility in Prokaryota		Flagellum	Flagellar hook-length control protein FliK	27.1685
		Motility and Chemotaxis	Flagellar motility in Prokaryota		Flagellum	Flagellar M-ring protein FliF	5.61943
		Motility and Chemotaxis	Flagellar motility in Prokaryota		Flagellum	Flagellar regulatory protein FleQ	5.33201
		Motility and Chemotaxis	Flagellar motility in Prokaryota		Flagellum	Flagellar P-ring protein FlgI	4.25234
		Motility and Chemotaxis	Flagellar motility in Prokaryota		Flagellum	Flagellar hook-associated protein FlgL	3.6296
		Motility and Chemotaxis	Flagellar motility in Prokaryota		Flagellum	Flagellar hook protein FlgE	3.6038
		Motility and Chemotaxis	Flagellar motility in Prokaryota		Flagellum	Flagellar biosynthesis protein FlhA	3.57432
		Motility and Chemotaxis	Flagellar motility in Prokaryota		Flagellum	Flagellar hook-associated protein FliD	2.91473
		Motility and Chemotaxis	Flagellar motility in Prokaryota		Flagellum	Flagellar biosynthesis protein FliL	2.75997
		Motility and Chemotaxis	Flagellar motility in Prokaryota		Flagellum	Flagellar motor switch protein FliG	2.6052
		Motility and Chemotaxis	Flagellar motility in Prokaryota		Flagellum	Flagellar protein FlgJ [peptidoglycan hydrolase] (EC 3.2.1.-)	2.50571
		Motility and Chemotaxis	Flagellar motility in Prokaryota		Flagellum	Flagellar basal-body rod protein FlgF	2.42096
		Motility and Chemotaxis	Flagellar motility in Prokaryota		Flagellum	Flagellar basal-body rod protein FlgG	2.29567
		Motility and Chemotaxis	Flagellar motility in Prokaryota		Flagellum	Flagellar sensor histidine kinase FleS	2.09669
		Motility and Chemotaxis	Flagellar motility in Prokaryota		Flagellum	Flagellar basal-body P-ring formation protein FlgA	1.97509
		Motility and Chemotaxis	Flagellar motility in Prokaryota		Flagellum	Flagellar assembly protein FliH	1.88665
		Motility and Chemotaxis	Flagellar motility in Prokaryota		Flagellum	Flagellar motor rotation protein MotB	1.74294
		Motility and Chemotaxis	Flagellar motility in Prokaryota		Flagellum	Flagellar biosynthesis protein FliP	1.72452
		Motility and Chemotaxis	Flagellar motility in Prokaryota		Flagellum	RNA polymerase sigma factor RpoD	1.485
		Motility and Chemotaxis	Flagellar motility in Prokaryota		Flagellum	Flagellar synthesis regulator FleN	1.40394
		Motility and Chemotaxis	Flagellar motility in Prokaryota		Flagellum	RNA polymerase sigma-54 factor RpoN	1.3892
		Motility and Chemotaxis	Flagellar motility in Prokaryota		Flagellum	Flagellar protein FliJ	1.33761
		Motility and Chemotaxis	Flagellar motility in Prokaryota		Flagellum	Flagellar biosynthesis protein FlhF	1.29707
		Motility and Chemotaxis	Flagellar motility in Prokaryota		Flagellum	RNA polymerase sigma factor for flagellar operon	1.25286
		Motility and Chemotaxis	Flagellar motility in Prokaryota		Flagellum	Flagellar biosynthesis protein FlgN	1.23443
		Motility and Chemotaxis	Flagellar motility in Prokaryota		Flagellum	Flagellar biosynthesis protein FliS	1.20495
		Motility and Chemotaxis	Flagellar motility in Prokaryota		Flagellum	Flagellar biosynthesis protein FlhB	0.9986
		Motility and Chemotaxis	Flagellar motility in Prokaryota		Flagellum	Flagellar biosynthesis protein FliO	0.972806
		Motility and Chemotaxis	Flagellar motility in Prokaryota		Flagellum	Flagellar basal-body rod modification protein FlgD	0.954381
		Motility and Chemotaxis	Flagellar motility in Prokaryota		Flagellum	Flagellar biosynthesis protein FliQ	0.935957
		Motility and Chemotaxis	Flagellar motility in Prokaryota		Flagellum	Flagellin protein FlaB	0.902793
		Motility and Chemotaxis	Flagellar motility in Prokaryota		Flagellum	Flagellar basal-body rod protein FlgB	0.869629
		Motility and Chemotaxis	Flagellar motility in Prokaryota		Flagellum	Negative regulator of flagellin synthesis FlgM	0.759083
		Motility and Chemotaxis	Flagellar motility in Prokaryota		Flagellum	Flagellar motor switch protein FliM	0.733289
		Motility and Chemotaxis	Flagellar motility in Prokaryota		Flagellum	Flagellar biosynthesis protein FliC	0.678016
		Motility and Chemotaxis	Flagellar motility in Prokaryota		Flagellum	Flagellar L-ring protein FlgH	0.508512
		Motility and Chemotaxis	Flagellar motility in Prokaryota		Flagellum	Flagellar hook-basal body complex protein FliE	0.453239
		Motility and Chemotaxis	Flagellar motility in Prokaryota		Flagellum	Flagellin protein FlaA	0.453239
		Motility and Chemotaxis	Flagellar motility in Prokaryota		Flagellum	Flagellar motor switch protein FliN	0.43113
		Motility and Chemotaxis	Flagellar motility in Prokaryota		Flagellum	Flagellar basal-body rod protein FlgC	0.379542
		Motility and Chemotaxis	Flagellar motility in Prokaryota		Flagellum	Flagellar transcriptional activator FlhC	0.316899
		Motility and Chemotaxis	Flagellar motility in Prokaryota		Flagellum	Flagellar biosynthesis protein FliZ	0.232147
		Motility and Chemotaxis	Flagellar motility in Prokaryota		Flagellum	Negative regulator of flagellin synthesis	0.180559
		Motility and Chemotaxis	Flagellar motility in Prokaryota		Flagellum	Flagellar biosynthesis protein FliT	0.176874
		Motility and Chemotaxis	Flagellar motility in Prokaryota		Flagellum	Flagellar transcriptional activator FlhD	0.14371
		Motility and Chemotaxis	Flagellar motility in Prokaryota		Flagellum	Flagellar protein FlhE	0.132655
		Motility and Chemotaxis	Flagellar motility in Prokaryota		Flagellum	Flagellin protein FlaG	0.0589579
		Motility and Chemotaxis	Flagellar motility in Prokaryota		Flagellum	Flagellar protein FlbD	0.0147395
		level1	level2		level3	function	Relative Abundance
		Cellular Processes	Cell motility		Bacterial chemotaxis	mcp; methyl-accepting chemotaxis protein	44.1674
		Cellular Processes	Cell motility		Bacterial chemotaxis	aer; aerotaxis receptor	7.482
		Cellular Processes	Cell motility		Bacterial chemotaxis	motB; chemotaxis protein MotB	5.212
		Cellular Processes	Cell motility		Bacterial chemotaxis	cheV; two-component system, chemotaxis family, response regulator CheV	4.69978
		Cellular Processes	Cell motility		Bacterial chemotaxis	dppA; dipeptide transport system substrate-binding protein	4.6166
		Cellular Processes	Cell motility		Bacterial chemotaxis	cheB; two-component system, chemotaxis family, response regulator CheB	4.17004
		Cellular Processes	Cell motility		Bacterial chemotaxis	cheA; two-component system, chemotaxis family, sensor kinase CheA	3.35573
		Cellular Processes	Cell motility		Bacterial chemotaxis	motA; chemotaxis protein MotA	3.13027
		Cellular Processes	Cell motility		Bacterial chemotaxis	rbsB; ribose transport system substrate-binding protein	2.86321
		Cellular Processes	Cell motility		Bacterial chemotaxis	cheR; chemotaxis protein methyltransferase CheR	2.76689
		Cellular Processes	Cell motility		Bacterial chemotaxis	fliM; flagellar motor switch protein FliM	2.6662
		Cellular Processes	Cell motility		Bacterial chemotaxis	fliG; flagellar motor switch protein FliG	2.42322
		Cellular Processes	Cell motility		Bacterial chemotaxis	tsr; methyl-accepting chemotaxis protein I, serine sensor receptor	1.94383
		Cellular Processes	Cell motility		Bacterial chemotaxis	cheW; purine-binding chemotaxis protein CheW	1.64394
		Cellular Processes	Cell motility		Bacterial chemotaxis	cheBR; two-component system, chemotaxis family, CheB/CheR fusion protein	1.42066
		Cellular Processes	Cell motility		Bacterial chemotaxis	malE; maltose/maltodextrin transport system substrate-binding protein	1.27619
		Cellular Processes	Cell motility		Bacterial chemotaxis	cheZ; chemotaxis protein CheZ	1.21708
		Cellular Processes	Cell motility		Bacterial chemotaxis	tar; methyl-accepting chemotaxis protein II, aspartate sensor receptor	1.10107
		Cellular Processes	Cell motility		Bacterial chemotaxis	cheY; two-component system, chemotaxis family, response regulator CheY	0.954403
		Cellular Processes	Cell motility		Bacterial chemotaxis	mglB; methyl-galactoside transport system substrate-binding protein	0.853709
		Cellular Processes	Cell motility		Bacterial chemotaxis	fliNY, fliN; flagellar motor switch protein FliN/FliY	0.847142
		Cellular Processes	Cell motility		Bacterial chemotaxis	trg; methyl-accepting chemotaxis protein III, ribose and galactose sensor receptor	0.63262
		Cellular Processes	Cell motility		Bacterial chemotaxis	tap; methyl-accepting chemotaxis protein IV, peptide sensor receptor	0.457501
		Cellular Processes	Cell motility		Bacterial chemotaxis	cheX; chemotaxis protein CheX	0.0591029
		Cellular Processes	Cell motility		Bacterial chemotaxis	cheD; chemotaxis protein CheD	0.028457
		Cellular Processes	Cell motility		Bacterial chemotaxis	cheC; chemotaxis protein CheC	0.010945
		SEED Subsystems Analysis
		level1	level2		level3		abundance
		Regulation and Cell signaling	Regul. virulence		BarA-UvrY(SirA)_two-component_regulatory_system		84.1367
		Regulation and Cell signaling	Regul. virulence		Streptococcal_Mga_Regulon		12.8146
		Regulation and Cell signaling	Regul. virulence		A_conserved_operon_linked_to_TyrR_and_possibly_involved_in_virulence		2.72385
		Regulation and Cell signaling	Regul. virulence		VieSAB_signal_transduction_system_of_Vibrio		0.199306
		Regulation and Cell signaling	Regul. virulence		Streptococcus_pyogenes_virulence_regulators		0.110726
		Regulation and Cell signaling	Regul. virulence		SpeB-SpeF_extended_regulon		0.0147634
		level1	level2		level3		abundance
		Regulation and Cell signaling	Programmed Cell Death and Toxin-antitoxin Systems		Murein_hydrolase_regulation_and_cell_death		54.0424
		Regulation and Cell signaling	Programmed Cell Death and Toxin-antitoxin Systems		Toxin-antitoxin_systems_(other_than_RelBE_and_MazEF)		17.1901
		Regulation and Cell signaling	Programmed Cell Death and Toxin-antitoxin Systems		Phd-Doc,_YdcE-YdcD_toxin-antitoxin_(programmed_cell_death)_systems		15.4366
		Regulation and Cell signaling	Programmed Cell Death and Toxin-antitoxin Systems		Toxin-antitoxin_replicon_stabilization_systems		10.6576
		Regulation and Cell signaling	Programmed Cell Death and Toxin-antitoxin Systems		MazEF_toxin-antitoxing_(programmed_cell_death)_system		2.35717
		Regulation and Cell signaling	Programmed Cell Death and Toxin-antitoxin Systems		A_toxin-antitoxin_module_cotranscribed_with_DinB		0.309019
		Regulation and Cell signaling	Programmed Cell Death and Toxin-antitoxin Systems		Toxin-Antitoxin_MT1		0.00718649
		level1	level2		level3	function	Relative Abundance
		Regulation and Cell signaling	Proteolytic pathway		Regulatory_Intramembrane_Proteolysis_Pathways	Endoplasmic reticulum chaperon grp78 (BiP)	93.8144
		Regulation and Cell signaling	Proteolytic pathway		Regulatory_Intramembrane_Proteolysis_Pathways	Endoribonuclease (EC 3.1.26.-) IRE1	1.03093
		Regulation and Cell signaling	Proteolytic pathway		Regulatory_Intramembrane_Proteolysis_Pathways	Endoribonuclease (EC 3.1.26.-) IRE2	1.03093
		Regulation and Cell signaling	Proteolytic pathway		Regulatory_Intramembrane_Proteolysis_Pathways	Eukaryotic translation initiation factor 2-alpha kinase 1 (HRI)	1.03093
		Regulation and Cell signaling	Proteolytic pathway		Regulatory_Intramembrane_Proteolysis_Pathways	Sterol regulatory element binding transcription factor	3.09278
		level1	level2		level3	function	Relative Abundance
		Phages, Prophages, Transposable elements, Plasmids	Pathogenicity islands		Staphylococcal_pathogenicity_islands_SaPI	Methionine ABC transporter substrate-binding protein	33.8175
		Phages, Prophages, Transposable elements, Plasmids	Pathogenicity islands		Staphylococcal_pathogenicity_islands_SaPI	GMP synthase [glutamine-hydrolyzing] (EC 6.3.5.2)	27.7328
		Phages, Prophages, Transposable elements, Plasmids	Pathogenicity islands		Staphylococcal_pathogenicity_islands_SaPI	tmRNA-binding protein SmpB	16.0832
		Phages, Prophages, Transposable elements, Plasmids	Pathogenicity islands		Staphylococcal_pathogenicity_islands_SaPI	Heat shock protein 60 family chaperone GroEL	15.9914
		Phages, Prophages, Transposable elements, Plasmids	Pathogenicity islands		Staphylococcal_pathogenicity_islands_SaPI	SSU ribosomal protein S18p	6.13056
		Phages, Prophages, Transposable elements, Plasmids	Pathogenicity islands		Staphylococcal_pathogenicity_islands_SaPI	Putative primase, superantigen-encoding pathogenicity islands SaPI	0.214035
		Phages, Prophages, Transposable elements, Plasmids	Pathogenicity islands		Staphylococcal_pathogenicity_islands_SaPI	Hypothetical SAV0792 homolog in superantigen-encoding pathogenicity islands SaPI	0.0152882
		Phages, Prophages, Transposable elements, Plasmids	Pathogenicity islands		Staphylococcal_pathogenicity_islands_SaPI	Integrase, superantigen-encoding pathogenicity islands SaPI	0.0152882
		level1	level2		level3	function	Relative Abundance
		Stress Response	Oxidative stress		Oxidative_stress	Catalase (EC 1.11.1.6)	20.6591
		Stress Response	Oxidative stress		Oxidative_stress	Superoxide dismutase [Fe] (EC 1.15.1.1)	8.84
		Stress Response	Oxidative stress		Oxidative_stress	Hydrogen peroxide-inducible genes activator	7.84966
		Stress Response	Oxidative stress		Oxidative_stress	Paraquat-inducible protein B	7.37885
		Stress Response	Oxidative stress		Oxidative_stress	Alkyl hydroperoxide reductase subunit C-like protein	6.92426
		Stress Response	Oxidative stress		Oxidative_stress	Nitrite-sensitive transcriptional repressor NsrR	6.16121
		Stress Response	Oxidative stress		Oxidative_stress	Paraquat-inducible protein A	6.16121
		Stress Response	Oxidative stress		Oxidative_stress	Phytochrome, two-component sensor histidine kinase (EC 2.7.3.-)	5.28452
		Stress Response	Oxidative stress		Oxidative_stress	Fumarate and nitrate reduction regulatory protein	4.03442
		Stress Response	Oxidative stress		Oxidative_stress	Peroxidase (EC 1.11.1.7)	3.53113
		Stress Response	Oxidative stress		Oxidative_stress	Manganese superoxide dismutase (EC 1.15.1.1)	3.34443
		Stress Response	Oxidative stress		Oxidative_stress	Ferric uptake regulation protein FUR	2.97914
		Stress Response	Oxidative stress		Oxidative_stress	transcriptional regulator, Crp/Fnr family	2.24856
		Stress Response	Oxidative stress		Oxidative_stress	Ferroxidase (EC 1.16.3.1)	2.07809
		Stress Response	Oxidative stress		Oxidative_stress	Organic hydroperoxide resistance protein	1.92386
		Stress Response	Oxidative stress		Oxidative_stress	Iron-binding ferritin-like antioxidant protein	1.88327
		Stress Response	Oxidative stress		Oxidative_stress	bacteriophytochrome heme oxygenase BphO	1.81833
		Stress Response	Oxidative stress		Oxidative_stress	Redox-sensitive transcriptional activator SoxR	1.76962
		Stress Response	Oxidative stress		Oxidative_stress	Zinc uptake regulation protein ZUR	1.46116
		Stress Response	Oxidative stress		Oxidative_stress	Fe2+/Zn2+ uptake regulation proteins	1.26634
		Stress Response	Oxidative stress		Oxidative_stress	Heme oxygenase HemO, associated with heme uptake	0.95787
		Stress Response	Oxidative stress		Oxidative_stress	Regulatory protein SoxS	0.576345
		Stress Response	Oxidative stress		Oxidative_stress	Superoxide dismutase [Cu-Zn] precursor (EC 1.15.1.1)	0.275996
		Stress Response	Oxidative stress		Oxidative_stress	Superoxide dismutase [Mn] (EC 1.15.1.1)	0.211056
		Stress Response	Oxidative stress		Oxidative_stress	Metallothionein	0.186703
		Stress Response	Oxidative stress		Oxidative_stress	Redox-sensitive transcriptional regulator (AT-rich DNA-binding protein)	0.178586
		Stress Response	Oxidative stress		Oxidative_stress	Peroxide stress regulator	0.00811754
		Stress Response	Oxidative stress		Oxidative_stress	Superoxide dismutase [Mn/Fe] (EC 1.15.1.1)	0.00811754
